# Fluctuations in auxin levels depend upon synchronicity of cell divisions in a one-dimensional model of auxin transport

**DOI:** 10.1101/2023.05.18.541266

**Authors:** Simon Bellows, George Janes, Daniele Avitabile, John R. King, Anthony Bishopp, Etienne Farcot

## Abstract

Auxin is a well-studied plant hormone, the spatial distribution of which remains incompletely understood. Here, we investigate the effects of cell growth and divisions on the dynamics of auxin patterning, using a combination of mathematical modelling and experimental observations. In contrast to most prior work, models are not designed or tuned with the aim to produce a specific auxin pattern. Instead, we use well-established techniques from dynamical systems theory to uncover and classify ranges of auxin patterns as exhaustively as possible, as parameters are varied. Previous work using these techniques has shown how a multitude of stable auxin patterns may coexist, each attainable from a specific ensemble of initial conditions. When a key parameter spans a range of values, these steady patterns form a geometric curve with successive folds, often nicknamed a snaking diagram. As we introduce growth and cell divisions into a one-dimensional model of auxin distribution, we observe new behaviour which can be conveniently explained in terms of this diagram. Cell growth changes the shape of the snaking diagram, corresponding to deformations of auxin patterns. As divisions occur this can lead to abrupt creation or annihilation of auxin peaks. We term this phenomenon ‘snake-jumping’. Under rhythmic cell divisions, we show how this can lead to stable oscillations of auxin. However, we also show that this requires a high level of synchronisation between cell divisions. Using 18 hour time-lapse imaging of the auxin reporter DII:Venus in roots of *Arabidopsis thaliana*, we show auxin fluctuates greatly, both in terms of amplitude and periodicity, consistent with the snake-jumping events observed with non-synchronised cell divisions. Periodic signals downstream the auxin signalling pathway have previously been recorded in plant roots. The present work shows that auxin alone is unlikely to play the role of a pacemaker in this context.

**Author summary:** Auxin is a crucial plant hormone, the function of which underpins almost every known plant development process. The complexity of its transport and signalling mechanisms, alongside the inability to image directly, make mathematical modelling an integral part of research on auxin. One particularly intriguing phenomenon is the experimental observation of oscillations downstream of auxin pathway, which serve as initiator for lateral organ formation. Existing literature, with the aid of modelling, has presented both auxin transport and signalling as potential drivers for these oscillations. In this study, we demonstrate how growth and cell divisions may trigger fluctuations of auxin with significant amplitude, which may lead to regular oscillations in situations where cell divisions are highly synchronised. More physiological conditions including variations in the timing of cell divisions lead to much less temporal regularity in auxin variations. Time-lapse microscope images confirm this lack of regularity of auxin fluctuations in the root apical meristem. Together our findings indicate that auxin changes are unlikely to be strictly periodic in tissues that do not undergo synchronous cell divisions and that other factors may have a robust ability to convert irregular auxin inputs into the periodic outputs underpinning root development.
