## Supplementary material for "Fluctuations in auxin levels depend upon synchronicity of cell divisions in a one-dimensional model of auxin transport": S3_File_data

### Sheet: Sheet1
Root	Domain	Time	Area1	Mean1	Std1	Area2	Mean2	Std2	Area3	Mean3	Std3
1	1	1	111.619	84.952	34.44	138.817	80.697	34.307	127.034	82.039	34.45
1	2	1	131.796	93.754	39.389	161.092	87.929	39.799	147.776	86.282	39.667
1	3	1	161.657	83.655	32.748	187.403	79.778	33.779	174.571	80.761	33.442
1	1	2	131.069	76.826	31.4	170.051	71.914	31.416	107.503	76.079	31.181
1	2	2	161.415	47.414	24.037	139.544	45.067	21.25	169.89	53.117	26.393
1	3	2	78.851	36.841	19.989	141.965	33.878	19.802	140.916	38.395	20.664
1	1	3	153.264	72.114	32.408	148.018	72.37	32.548	122.191	75.47	33.103
1	2	3	84.904	48.984	23.384	144.951	47.038	23.314	147.695	54.19	25.783
1	3	3	93.863	33.915	18.979	144.467	33.309	18.94	127.599	37.199	20.019
1	1	4	110.408	58.214	27.897	160.931	55.675	26.603	143.175	57.454	27.271
1	2	4	61.096	43.736	21.761	137.364	42.924	21.542	177.96	45.65	22.074
1	3	4	93.702	32.685	19.242	176.265	34.469	19.76	143.014	33.588	19.624
1	1	5	142.53	61.611	30.003	154.071	61.708	30.187	137.364	63.806	30.111
1	2	5	73.605	39.02	19.453	148.825	36.4	19.235	149.551	42.253	21.911
1	3	5	81.353	26.551	16.755	121.788	28.922	17.819	128.89	28.118	16.953
1	1	6	107.26	62.182	29.525	127.922	60.793	29.036	134.62	59.288	28.765
1	2	6	184.094	64.235	31.062	162.949	66.309	31.446	135.67	70.095	31.112
1	3	6	282.557	44.338	24.962	237.038	47.84	24.641	174.571	50.221	23.864
1	1	7	178.364	61.98	28.103	192.568	60.596	28.459	125.178	59.502	28.591
1	2	7	137.768	36.243	20.481	158.026	35.771	20.647	155.685	47.057	26.491
1	3	7	139.947	27.463	17.92	170.374	27.404	17.564	136.638	30.069	18.878
1	1	8	202.818	63.766	28.94	188.21	65.475	28.918	139.866	63.214	30.381
1	2	8	180.785	27.298	17.641	137.445	28.221	17.804	235.424	38.996	26.113
1	3	8	114.928	19.96	14.861	145.354	20.567	15.5	177.96	21.629	15.827
1	1	9	158.671	44.745	24.183	170.293	46.314	24.401	149.148	31.417	19.959
1	2	9	165.047	41.647	23.195	165.451	40.31	22.143	189.34	45.78	24.62
1	3	9	211.293	27.341	18.721	251.162	24.852	16.876	147.534	40.546	22.262
1	1	10	117.268	35.432	19.638	127.841	35.015	19.224	151.972	33.567	19.059
1	2	10	82.806	26.749	16.108	149.067	26.597	16.208	139.463	26.758	16.477
1	3	10	129.052	26.279	16.064	155.927	25.806	15.89	176.023	24.514	15.744
1	1	11	85.389	69.596	30.763	116.784	64.585	31.107	108.794	54.261	32.922
1	2	11	107.26	56.527	26.219	122.03	53.583	26.767	127.679	55.25	28.45
1	3	11	106.131	36.895	20.352	129.859	35.768	20.09	158.671	39.168	22.087
1	1	12	106.615	54.466	27.306	130.02	58.312	28.007	122.918	50.852	27.337
1	2	12	138.898	60.388	27.229	131.634	57.38	27.197	145.354	57.376	27.798
1	3	12	151.73	45.89	24.266	130.585	39.548	21.84	148.341	46.104	24.109
1	1	13	90.554	54.429	24.166	130.101	50.702	24.444	126.388	51.619	24.391
1	2	13	113.233	58.348	24.693	155.362	53.743	25.401	163.675	53.194	25.394
1	3	13	146.565	46.007	22.069	142.772	45.803	21.979	184.982	42.296	22.544
1	1	14	152.215	54.382	25.191	167.953	54.111	25.053	154.555	50.097	24.991
1	2	14	183.852	33.769	20.427	184.578	32.814	20.305	177.073	39.46	23.258
1	3	14	156.492	16.628	13.273	186.677	16.984	13.449	249.387	17.874	13.926
1	1	15	108.31	39.168	21.525	154.232	37.83	20.625	152.537	37.548	20.802
1	2	15	83.21	26.482	15.75	151.246	25.453	15.402	191.761	26.911	16.371
1	3	15	90.231	22.376	15.146	171.827	22.24	15.625	181.027	21.574	15.242
1	1	16	168.84	50.335	25.304	130.424	54.068	24.955	163.837	49.642	25.367
1	2	16	204.19	25.63	17.484	169.405	26.621	17.47	167.468	32.174	19.868
1	3	16	142.853	17.767	13.609	196.685	17.664	14.031	180.059	17.656	13.679
1	1	17	171.504	57.234	27.785	172.956	57.255	27.798	169.89	50.357	27.592
1	2	17	184.013	39.18	22.537	127.76	41.891	22.502	177.557	42.05	25.859
1	3	17	300.797	24.268	16.456	231.389	25.714	16.538	179.736	29.785	18.79
1	1	18	171.665	68.681	31.742	165.774	57.046	29.898	155.282	48.606	26.577
1	2	18	247.208	47.845	27.303	167.549	66.249	31.27	156.25	71.469	32.333
1	3	18	377.147	25.795	17.82	276.343	34.509	19.99	185.95	45.223	25.26
2	1	1	126.469	118.034	40.822	101.369	122.181	42.854	110.085	116.063	45.803
2	2	1	137.364	57.986	27.44	128.809	104.683	38.574	149.471	101.7	39.057
2	3	1	240.993	27.562	17.595	149.632	57.945	30.366	172.392	55.286	30.502
2	1	2	121.626	116.035	43.303
2	2	2	167.953	97.346	39.914
2	3	2	182.722	54.636	29.984
2	1	3	111.699	103.209	37.607	127.034	115.717	45.037	112.991	115.329	45.783
2	2	3	140.754	100.13	36.205	133.571	97.623	37.442	165.289	90.419	38.296
2	3	3	182.238	85.135	35.298	139.866	38.387	21.743	175.62	42.78	23.867
2	1	4	133.733	113.355	46.123	118.64	129.786	48.056	124.613	123.409	50.41
2	2	4	184.74	87.661	38.797	190.228	85.435	40.658	168.195	86.491	40.955
2	3	4	158.187	40.13	23.042	172.795	49.198	29.629	188.856	51.01	29.686
2	1	5	137.768	122.153	49.672	151.972	71.972	33.415	144.305	71.533	33.927
2	2	5	174.329	87.207	40.506
2	3	5	193.133	49.032	29.616
2	1	6	158.913	82.483	33.856	124.451	113.056	50.025	133.006	105.633	52.59
2	2	6	206.531	71.091	31.046	167.307	69.426	32.172	151.085	69.802	32.605
2	3	6	245.109	48.575	24.755	129.536	39.296	22.603	165.289	40.535	22.421
2	1	7	121.626	87.411	36.536	134.782	83.406	42.294	157.541	78.986	41.491
2	2	7	184.659	47.347	25.783	143.982	69.837	34.305	114.605	80.592	32.645
2	3	7	216.458	38.962	20.927	132.603	66.324	31.968	178.525	56.019	30.367
2	1	8	174.329	77.969	40.398	137.284	84.101	39.667	144.305	80.126	40.978
2	2	8	179.897	64.51	33.875	144.225	77.489	32.502	126.227	78.401	32.796
2	3	8	206.45	46.5	30.34	124.048	60.09	28.722	133.652	57.399	29.217
2	1	9	162.626	79.952	38.77	142.61	84.458	37.782	133.975	84.463	37.835
2	2	9	199.832	65.614	33.111	142.449	53.152	26.796	183.045	50.726	27.156
2	3	9	190.631	52.005	27.659	158.106	58.514	28.745	201.769	54.777	28.728
2	1	10	143.498	87.012	36.678	145.839	87.694	35.952	139.786	87.352	35.655
2	2	10	192.246	41.938	22.034	133.248	46.417	22.912
2	3	10	301.604	36.271	20.206	166.096	39.512	20.489
2	1	11	222.672	64.831	29.264	140.916	69.872	29.06	114.928	65.953	29.148
2	2	11	250.032	55.356	28.877	174.571	62.433	28.771	179.817	62.141	30.66
2	3	11	282.961	50.533	26.899	207.419	55.336	26.956	201.769	57.33	27.15
2	1	12	172.472	68.619	35.356	141.158	78.696	34.794	131.069	79.65	34.912
2	2	12	228.08	40.621	21.673	165.935	45.818	21.798	169.163	46.651	22.341
2	3	12	321.701	41.239	23.852	234.536	45.992	23.739	201.769	47.941	23.951
2	1	13	153.909	71.765	32.29	150.923	71.918	32.732	153.99	71.566	32.442
2	2	13	196.039	70.787	33.09	157.138	75.742	33.092	159.801	76.108	32.548
2	3	13	198.218	51.726	27.724	146.404	59.749	28.291	152.295	55.986	27.716
2	1	14	233.326	58.087	33.397	144.709	66.869	35.229	141.077	65.828	35.397
2	2	14	191.035	59.37	32.072	137.364	62.437	29.791	157.218	69.4	32.779
2	3	14	168.76	61.654	29.109	116.703	73.658	31.617	165.209	58.554	28.332
2	1	15	159.075	57.636	29.958	126.63	61.122	30.439	174.49	57.05	29.867
2	2	15	205.401	54.974	29.846	150.52	59.951	30.376	154.636	60.947	30.161
2	3	15	195.232	52.296	26.613	132.845	57.512	26.76	149.067	53.31	27.682
2	1	16	158.913	56.968	29.695	129.455	62.034	30.009	135.589	61.712	29.986
2	2	16	184.821	56.672	28.053	126.388	62.817	28.536	164.886	58.633	28.146
2	3	16	222.43	51.426	26.139	141.642	58.071	26.062	149.148	57.972	26.044
2	1	17	109.924	70.764	31.701	141.561	67.287	31.386	124.935	68.443	31.887
2	2	17	188.049	63.196	29.931	158.994	65.938	30.333	172.23	64.365	29.707
2	3	17	180.543	49.563	25.896	145.112	51.429	26.228	177.88	50.189	25.72
2	1	18	133.49	68.671	30.988	155.039	64.875	31.006	139.14	67.021	30.741
2	2	18	163.998	54.52	29.012
2	3	18	170.051	23.454	15.715
3	1	1	156.734	65.669	27.972	118.963	70.569	27.423	104.274	70.541	28.321
3	2	1	182.48	68.336	31.87	126.388	76.391	31.963	139.14	72.049	32.444
3	3	1	214.279	42.863	23.508	147.049	48.012	23.903	149.471	54.484	27.154
3	1	2	170.939	64.695	29.991	111.78	67.949	29.21	105.243	69.448	28.89
3	2	2	212.987	51.152	27.539	162.787	62.637	28.674	143.982	64.611	28.877
3	3	2	296.762	36.277	21.369	162.303	43.172	21.919	149.148	44.518	21.657
3	1	3	151.408	62.604	29.762	110.569	63.196	30.016	113.959	61.606	30.181
3	2	3	189.986	44.838	25.157	112.668	60.131	27.411	143.982	56.279	27.32
3	3	3	288.853	35.607	21.753	146.404	42.837	22.302	154.636	43.353	22.112
3	1	4	122.191	65.188	28.563	134.055	63.983	28.614	95.558	63.035	29.713
3	2	4	150.923	52.805	24.977	178.767	51.37	24.786	112.991	59.143	27.174
3	3	4	164.079	39.122	20.288	189.259	38.469	19.973	154.636	43.484	22.143
3	1	5	123.483	42.186	21.48	119.286	40.572	21.14	164.966	37.849	20.351
3	2	5	198.46	27.642	17.422	142.853	25.711	16.133	138.494	28.794	18.186
3	3	5	269.079	18.825	14.502	172.714	21.175	14.869	139.14	20.531	14.722
3	1	6	156.25	32.71	18.627	164.563	32.389	18.608	123.321	36.493	19.618
3	2	6	163.029	22.378	15.309	127.841	23.23	15.604	128.164	23.801	15.62
3	3	6	227.434	17.185	14.422	184.901	19.517	14.832	128.164	19.176	14.748
3	1	7	137.687	35.536	19.5	109.036	39.554	20.733	134.943	37.977	20.524
3	2	7	163.837	34.826	20.268	156.331	33.588	19.28	171.1	33.828	19.222
3	3	7	176.992	29.567	17.948	239.863	27.545	17.713	210.163	28.477	17.857
3	1	8	132.361	33.501	19.163	131.634	36.346	19.33	119.447	35.943	19.044
3	2	8	173.118	30.685	17.878	197.33	29.823	17.963	197.249	29.991	18.062
3	3	8	250.032	28.422	17.724	220.897	28.639	17.759	249.871	28.377	17.419
3	1	9	171.342	34.698	21.297	136.235	32.908	19.185	109.036	32.795	19.1
3	2	9	147.534	23.789	16.576	185.224	24.52	16.526	149.793	23.915	16.357
3	3	9	233.729	20.225	15.67	239.944	22.298	15.914	166.903	23.366	16.199
3	1	10	175.862	31.956	18.931	161.657	34.313	19.226	123.563	32.158	18.799
3	2	10	179.736	28.938	18.264	190.793	25.56	16.831	165.289	29.375	18.381
3	3	10	84628.1	7.373	10.945	218.879	22.004	16.014	201.769	24.359	16.432
3	1	11	136.719	34.162	19.613	141.642	35.217	20.428	166.903	34.586	20.227
3	2	11	201.688	29.437	18.881	183.126	25.634	16.677	215.328	26.161	16.531
3	3	11	258.264	23.342	16.427	294.583	20.686	15.95	296.358	21.277	15.91
3	1	12	139.786	34.563	19.319	129.536	35.948	19.573	140.754	33.752	19.099
3	2	12	181.35	30.457	20.128	195.07	29.411	19.816	154.636	32.258	20.46
3	3	12	202.415	21.661	16.674	248.741	22.145	16.323	176.265	24.429	17.024
3	1	13	170.051	35.47	20.219	183.045	34.769	19.592	149.471	34.114	19.46
3	2	13	190.793	25.865	17.027	241.881	25.137	16.928	167.549	27.404	17.204
3	3	13	207.822	22.348	15.693	282.154	21.042	15.536	218.879	22.497	15.584
3	1	14	210.243	33.129	19.231	180.301	33.189	19.209	180.139	33.506	19.428
3	2	14	191.6	26.21	16.552	195.877	26.092	16.53	227.434	25.74	16.429
3	3	14	236.877	22.009	15.287	348.253	19.625	14.705	258.587	20.881	14.968
3	1	15	173.521	35.007	18.562	165.289	35.002	18.841	183.045	33.377	18.714
3	2	15	183.448	27.307	17.042	245.835	24.564	15.78	183.045	25.025	15.745
3	3	15	214.037	22.535	16.003	411.609	19.471	15.309	253.099	22.176	16.018
3	1	16	167.71	37.48	19.36	135.508	34.276	18.785	156.896	33.923	18.99
3	2	16	217.023	27.738	17.36	226.466	25.44	16.529	206.612	25.491	16.34
3	3	16	279.168	21.832	15.779	355.033	19.796	15.441	181.108	24.168	16.327
3	1	17	185.143	38.063	20.226	190.793	37.134	19.746	185.95	36.609	19.98
3	2	17	178.525	36.827	19.728	188.856	29.83	18.284	193.053	29.803	18.363
3	3	17	219.848	28.643	18.1	261.493	24.898	17.571	230.178	26.952	17.403
3	1	18	217.749	30.235	18.474	160.608	33.419	19.514	129.132	33.809	19.93
3	2	18	204.997	24.643	16.657	164.805	30.025	17.469	149.471	31.077	17.476
3	3	18	209.033	19.947	15.605	239.54	23.004	16.299	159.801	26.058	16.636
4	1	1	134.54	84.728	35.62	139.059	83.619	36.157	113.959	75.933	35.301
4	2	1	150.278	87.638	36.411	124.855	93.688	35.24	102.66	98.272	36.578
4	3	1	185.87	62.93	28.206	158.268	66.334	27.755	159.801	69.527	29.419
4	1	2	191.842	93.194	50.893	150.681	109.895	48.13	129.778	108.358	51.788
4	2	2	165.128	100.002	42.149	155.039	98.362	42.038	123.321	106.613	42.161
4	3	2	169.89	66.489	32.647	153.425	60.521	32.569	183.045	65.168	32.631
4	1	3	199.429	85.987	40.598	159.155	94.749	39.375	143.982	84.525	43.557
4	2	3	174.086	102.888	47.851	153.748	107.173	47.965	151.085	99.557	51.352
4	3	3	197.572	72.739	37.846	164.159	78.608	36.605	179.817	80.358	38.205
4	1	4	146.323	89.831	37.024	165.37	86.63	37.509	145.597	82.287	40.213
4	2	4	165.37	92.549	44.918	152.537	96.953	44.097	165.289	93.321	44.489
4	3	4	185.305	71.551	37.473	186.838	71.817	37.186	183.045	77.758	37.224
4	1	5	152.618	65.978	29.539	170.212	62.578	29.569	138.817	62.492	30.795
4	2	5	187.887	76.349	37.228	151.488	77.8	37.952	173.683	71.17	37.479
4	3	5	210.647	62.882	31.186	177.557	71.137	30.494	201.769	71.375	32.175
4	1	6	164.321	51.875	24.153	128.083	54.369	24.866	118.802	56.147	24.795
4	2	6	181.027	62.689	29.222	122.514	59.436	28.41	139.14	58.002	28.071
4	3	6	251.889	60.812	33.331	180.785	66.385	27.555	177.88	66.895	27.365
4	1	7	171.423	65.324	36.733	140.593	73.065	36.554	107.825	72.107	37.309
4	2	7	183.287	45.816	22.722	152.86	43.019	22.08	140.431	54.126	27.669
4	3	7	159.317	40.159	21.276	149.228	40.6	20.615	177.88	36.031	19.278
4	1	8	170.455	54.031	28.529	138.252	58.382	28.531	124.935	59.614	28.694
4	2	8	202.415	43.597	22.135	131.553	46.06	22.713	180.785	44.371	22.316
4	3	8	244.06	31.974	19.008	132.683	36.241	19.438	196.604	33.32	19.55
4	1	9	169.405	43.354	22.329	129.778	49.092	23.451	156.896	46.432	23.018
4	2	9	204.432	47.612	23.3	158.348	50.658	23.523	172.392	49.567	23.658
4	3	9	300.394	36.868	21.931	139.14	36.701	20.944	209.194	37.545	21.481
4	1	10	163.675	44.656	23.399	122.756	42.954	21.578	133.329	44.49	22.026
4	2	10	260.766	40.976	22.735	162.707	48.332	24.063	203.06	46.003	23.517
4	3	10	280.136	29.873	18.34	181.915	35.094	20.446	248.58	36.153	20.973
4	1	11	171.504	40.097	21.603	145.193	41.062	22.025	149.148	39.707	21.5
4	2	11	188.856	38.012	20.617	124.532	40.226	20.895	225.013	36.661	20.287
4	3	11	231.066	29.225	18.208	163.998	29.865	18.271	257.942	30.171	18.813
4	1	12	161.415	43.796	21.666	148.26	44.678	21.932	145.597	41.123	21.639
4	2	12	197.33	44.796	23.265	185.143	47.339	22.769	188.21	47.858	23.051
4	3	12	209.033	27.042	18.805	258.991	29.397	18.538	188.21	32.976	19.812
4	1	13	122.514	45.668	23.098	120.739	44.561	23.024	148.825	40.859	22.704
4	2	13	210.486	42.158	21.358	199.509	43.014	21.713	143.982	45.693	22.313
4	3	13	195.312	31.529	18.39	240.912	31.809	19.124	185.95	34.624	20.587
4	1	14	103.709	44.252	23.641	145.919	44.541	23.097	130.101	37.523	20.626
4	2	14	215.247	38.644	21.641	222.35	38.681	21.389	178.525	39.216	22.178
4	3	14	259.798	32.214	18.795	304.752	30.795	18.699	188.21	36.42	19.635
4	1	15	119.689	46.845	22.976	162.061	45.26	22.666	128.487	39.22	20.52
4	2	15	200.478	47.338	22.843	246.239	44.814	22.664	188.21	48.896	23.413
4	3	15	169.244	38.292	20.955	206.047	33.08	18.733	222.753	37.782	20.142
4	1	16	120.577	48.615	22.276	150.923	45.801	23.313	123.321	42.465	21.803
4	2	16	146.404	46.614	21.428	221.058	43.399	21.495	140.431	48.336	22.969
4	3	16	212.423	42.825	21.624	322.024	38.149	20.396	207.903	40.938	20.366
4	1	17	132.441	43.322	20.653	180.624	40.385	20.677	123.321	42.465	21.803
4	2	17	48.182	37.092	18.853	189.34	34.104	18.61	140.431	48.336	22.969
4	3	17	53.106	23.55	16.621	171.988	30.412	19.136	207.903	40.938	20.366
4	1	18	130.989	42.259	21.228	165.774	40.098	21.089	200.478	37.382	20.799
4	2	18	69.731	29.722	17.96	198.218	34.568	19.049	212.1	31.142	18.212
4	3	18	92.814	23.248	15.126	203.141	31.478	18.911	174.651	23.183	15.869
5	1	1	149.39	48.589	21.408	109.036	51.884	21.495	143.982	48.594	21.723
5	2	1	148.986	43.228	19.323	111.699	44.811	19.23	138.817	42.725	18.973
5	3	1	173.279	36.543	18.248	131.876	37.249	18.261	143.982	38.063	18.292
5	1	2	159.317	49.797	24.803	101.53	55.596	24.636	123.967	52.229	24.605
5	2	2	144.225	44.603	22.205	114.363	46.43	22.357	149.471	44.329	22.085
5	3	2	203.303	32.286	19.218	124.855	33.85	19.549	188.21	32.34	19.4
5	1	3	143.902	52.784	25.337	129.132	54.693	24.943	143.66	52.765	25.289
5	2	3	143.417	41.889	21.814	125.985	42.256	21.904	154.636	41.127	21.548
5	3	3	141.884	31.637	21.082	139.544	32.785	19.838	185.305	31.403	19.896
5	1	4	138.333	39.805	27.398	140.189	38.176	27.489	133.652	38.556	27.771
5	2	4	187	25.209	21.25	111.134	27.081	21.739	148.825	26.831	21.846
5	3	4	152.941	16.639	16.605	135.347	16.822	16.839	196.604	15.151	15.703
5	1	5	192.972	49.669	26.029	134.862	56.349	25.587	159.801	52.785	26.06
5	2	5	249.952	37.759	21.124	149.793	41.294	21.851	165.289	40.743	21.486
5	3	5	253.503	26.58	17.218	129.132	28.513	17.933	236.312	26.113	17.096
5	1	6	200.316	43.614	24.14	120.981	47.348	24.694	154.636	44.267	23.943
5	2	6	213.23	36.425	21.923	132.199	47.074	22.669	180.139	42.599	22.973
5	3	6	276.827	21.119	15.858	161.657	29.262	17.421	216.619	27.659	17.174
5	1	7	246.4	35.852	21.254	130.908	40.061	22.297	170.455	38.345	22.141
5	2	7	269.644	34.846	20.32	160.931	39.895	20.84	190.47	38.409	20.782
5	3	7	293.13	26.469	17.136	189.582	29.164	17.333	198.541	28.563	17.365
5	1	8	270.128	27.86	17.683	147.13	29.41	18.338	184.982	27.928	17.956
5	2	8	263.995	30.189	19.064	142.61	34.885	20.108	183.045	32.671	19.792
5	3	8	290.225	22.243	15.814	208.71	22.874	16.252	224.69	23.537	16.162
5	1	9	175.781	27.987	17.418	105.808	29.161	17.582	152.053	26.617	17.145
5	2	9	205.966	32.204	19.691	113.798	35.808	20.379	164.966	33.975	19.753
5	3	9	336.874	21.586	16.529	159.075	26.556	17.617	196.281	25.93	17.194
5	1	10	199.267	27.732	17.112	155.282	29.2	17.423	134.298	24.826	15.83
5	2	10	222.188	29.055	18.602	159.317	31.611	19.142	138.171	28.753	18.81
5	3	10	345.025	21.238	15.974	184.982	24.795	16.781	188.21	26.207	17.246
5	1	11	140.431	26.197	16.349	145.112	26.417	16.357	159.801	25.284	16.294
5	2	11	200.558	22.171	15.469	158.268	22.75	15.644	178.525	21.643	15.192
5	3	11	177.476	14.779	12.828	170.293	15.479	13.042	185.305	14.74	12.778
5	1	12	148.502	25.982	16.528	166.984	26.715	16.554	109.117	23.402	15.428
5	2	12	156.815	28.084	18.127	160.447	30.601	17.633	113.959	25.656	16.877
5	3	12	299.264	18.833	14.837	206.773	21.987	15.368	145.597	21.36	16.015
5	1	13	149.309	26.499	16.292	171.746	28.112	16.516	113.636	25.303	16.313
5	2	13	157.461	26.025	17.214	134.217	27.465	17.728	133.329	24.628	16.364
5	3	13	274.729	21.212	15.743	189.744	22.892	16.342	143.982	22.345	15.551
5	1	14	162.384	25.628	16.069	150.6	26.555	16.377	112.991	26.099	16.62
5	2	14	188.13	23.117	15.681	134.862	24.299	16.089	109.117	23.124	15.757
5	3	14	346.074	18.445	14.577	202.495	18.916	14.713	148.825	20.223	15.164
5	1	15	161.98	26.059	16.386	117.107	27.828	17.134	123.321	27.318	16.717
5	2	15	193.053	21.617	14.99	119.447	22.461	15.265	144.628	21.489	14.863
5	3	15	219.686	15.634	13.084	131.473	17.782	14.377	159.801	17.639	14.229
5	1	16	165.209	25.049	16.366	149.39	26.737	16.26	138.494	26.731	16.285
5	2	16	173.602	24.795	17.226	139.544	25.231	17.142	154.636	23.073	16.569
5	3	16	264.64	16.764	13.635	194.425	18.855	14.406	170.132	21.742	15.873
5	1	17	168.114	26.847	17.33	147.049	27.56	17.36	160.124	27.838	17.418
5	2	17	159.963	21.964	15.381	143.417	22.952	15.316	175.297	22.545	15.74
5	3	17	316.213	16.118	13.264	145.112	18.043	14.16	170.132	17.419	13.689
5	1	18	127.034	26.745	16.605	146.807	28.22	17.129	114.605	26.118	16.454
5	2	18	180.624	31.559	19.066	194.909	32.441	18.888	190.47	31.253	19.22
5	3	18	225.174	28.187	17.28	292	26.145	16.908	216.619	28.963	17.131
6	1	1	212.826	69.961	31.801	163.837	76.242	31.032	149.471	76.222	31.572
6	2	1	225.174	58.894	31.14
6	3	1	313.549	91.399	49.791
6	1	2	196.2	73.224	30.731	106.131	59.779	25.992	138.171	54.663	25.549
6	2	2	360.763	99.6	48.96
6	3	2	265.447	80.972	36.751
6	1	3	176.185	59.953	26.842	109.117	64.791	27.492	128.648	63.336	27.532
6	2	3	191.761	69.383	31.139
6	3	3	234.779	78.147	37.914
6	1	4	157.461	59.441	29.267	140.512	61.322	29.244	154.313	59.196	29.503
6	2	4	202.334	47.389	22.861
6	3	4	166.661	44.348	24.199
6	1	5	160.447	52.371	26.239	147.614	53.482	25.931	159.801	52.462	25.979
6	2	5	143.498	44.186	21.335
6	3	5	242.123	52.68	27.386
6	1	6	212.826	69.961	31.801	176.104	46.618	23.71	174.974	47.869	23.486
6	2	6	225.174	58.894	31.14	131.069	57.731	26.816	184.982	58.955	27.875
6	3	6	313.549	91.399	49.791	185.143	64.46	29.661	152.053	63.454	29.684
6	1	7	196.2	73.224	30.731	121.465	64.642	30.171	130.101	64.106	30.031
6	2	7	360.763	99.6	48.96	139.14	70.539	32.245	123.321	66.091	31.819
6	3	7	265.447	80.972	36.751	214.36	58.596	28.552	188.21	61.189	28.096
6	1	8	176.185	59.953	26.842	142.61	71.08	31.518	124.613	72.835	32.143
6	2	8	191.761	69.383	31.139	173.037	94.627	40.306	144.305	99.897	39.927
6	3	8	234.779	78.147	37.914	231.308	68.091	33.546	191.439	73.569	33.334
6	1	9	157.461	59.441	29.267	156.815	61.784	28.615	113.798	56.031	27.024
6	2	9	202.334	47.389	22.861	176.75	76.895	34.624	143.66	80.633	33.951
6	3	9	166.661	44.348	24.199	211.858	58.206	28.581	175.62	67.289	31.283
6	1	10	160.447	52.371	26.239	156.411	83.114	37.258	133.652	87.853	36.375
6	2	10	143.498	44.186	21.335	162.061	99.037	38.903	138.494	104.787	37.537
6	3	10	242.123	52.68	27.386	177.476	88.769	34.199	177.88	89.792	34.143
6	1	11	244.867	54.271	29.047	195.797	52.457	27.016	143.982	57.339	27.234
6	2	11	298.941	46.123	24.675	205.885	55.782	28.314	164.966	61.974	27.732
6	3	11	328.803	32.44	19.838	199.025	39.107	21.157	165.289	41.427	21.168
6	1	12	247.45	52.035	26.931	124.29	56.686	26.756	120.093	57.281	27.017
6	2	12	319.764	45.178	25.129	165.854	57.353	27.422	159.801	55.997	27.228
6	3	12	336.712	33.362	19.702	200.639	38.584	21.032	165.289	39.311	21.163
6	1	13	165.935	56.154	26.127	167.953	55.556	25.042	118.802	54.722	26.79
6	2	13	296.358	75.961	38.686	153.425	88.872	33.182	139.14	90.379	33.262
6	3	13	284.172	69.272	39.166	174.248	91.599	37.75	160.124	95.536	36.432
6	1	14	211.696	40.066	21.506	150.6	43.987	21.66	138.817	41.742	22.125
6	2	14	172.311	33.425	18.538	138.898	38.055	20.282	154.636	35.502	19.575
6	3	14	256.812	32.874	18.647	153.183	32.841	18.466	102.902	31.643	18.252
6	1	15	228.322	63.236	32.74	164.966	67.409	33.504	144.628	67.232	34.814
6	2	15	330.256	60.157	32.531	186.435	73.307	31.009	138.494	79.124	29.993
6	3	15	340.183	62.01	36.51	215.489	77.357	33.834	170.455	82.322	32.772
6	1	16	218.395	55.643	28.15	142.288	60.788	28.066	160.124	59.276	27.943
6	2	16	318.634	56.259	30.45	172.069	68.346	30.567	175.62	66.917	31.243
6	3	16	321.216	52.845	30.384	197.814	63.577	30.084	196.604	64.039	30.17
6	1	17	237.523	54.642	29.208	128.971	58.15	27.666	162.061	53.625	27.913
6	2	17	284.172	55.761	30.476	138.252	65.533	33.542	139.463	70.434	32.443
6	3	17	375.452	47.273	27.866	200.397	60.541	27.958	223.399	58.411	28.379
6	1	18	246.239	49.228	25.035	141.238	56.161	26.094	154.313	53.865	26.217
6	2	18	291.193	61.232	32.387	156.492	74.056	32.921	196.604	69.932	32.939
6	3	18	341.313	55.743	32.268	222.915	66.203	31.61	159.801	70.634	31.212
7	1	1	221.542	50.062	30.459	128.729	61.786	29.971	109.117	65.655	29.493
7	2	1	219.525	40.647	27.432	131.876	48.167	27.854	126.227	47.888	28.056
7	3	1	221.946	25.948	18.169	140.916	31.077	19.353	134.298	29.209	19.127
7	1	2	243.818	41.871	21.92	129.213	47.165	22.147	84.259	45.432	22.796
7	2	2	286.351	44.841	24.635	166.338	51.97	25.54	143.982	52.612	25.599
7	3	2	307.738	47.985	28.702	163.917	60.655	29.295	160.124	61.834	28.7
7	1	3	186.919	40.35	21.534	152.699	42.786	21.588	109.762	41.578	22.55
7	2	3	242.93	36.83	19.635	144.305	38.928	19.994	112.991	37.778	20.253
7	3	3	215.086	36.257	19.983	137.607	38.62	20.046	134.943	36.661	20.044
7	1	4	284.656	32.612	18.549	125.016	37.382	19.53	130.101	34.989	19.347
7	2	4	284.898	33.519	18.038	130.101	34.486	18.158	143.66	33.725	18.253
7	3	4	301.927	30.009	17.883	145.435	30.897	17.832	159.478	30.22	17.668
7	1	5	181.108	40.212	20.644	126.307	43.173	21.065	91.684	38.003	19.986
7	2	5	265.69	53.594	26.53	160.608	60.582	27.036	133.329	59.964	27.247
7	3	5	305.882	42.287	24.107	161.415	50.931	23.699	178.525	51.032	24.018
7	1	6	194.99	56.448	29.681	181.996	58.247	29.393	154.636	58.421	30.442
7	2	6	274.81	64.122	35.128	212.907	73.406	33.122	170.132	79.557	32.097
7	3	6	303.945	42.352	25.376	193.537	49.95	24.884	143.66	55.179	24.604
7	1	7	331.224	40.563	23.998	167.065	43.006	23.824	143.66	42.625	24.219
7	2	7	256.973	32.421	20.801	175.297	45.094	24.358	190.47	43.598	24.258
7	3	7	267.384	20.641	15.221	179.736	25.749	17.179	210.486	24.754	17.11
7	1	8	279.652	49.942	29.141	155.685	57.256	28.267	168.195	55.876	28.325
7	2	8	278.361	34.604	21.953	185.87	45.258	26.334	183.045	45.529	26.093
7	3	8	247.046	20.5	14.817	205.32	22.061	15.382	172.392	22.744	15.5
7	1	9	212.342	49.342	26.997	150.439	54.835	27.549	143.982	50.907	28.064
7	2	9	256.65	36.717	22.367	186.838	39.575	22.926	143.66	40.476	23.29
7	3	9	255.117	26.044	17.184	166.177	30.42	18.335	163.675	26.635	17.556
7	1	10	225.578	43.382	24.357	175.701	43.465	23.772	167.226	46.412	24.075
7	2	10	278.038	37.567	22.828	212.987	43.416	23.857	183.045	41.695	23.612
7	3	10	230.017	21.854	15.686	191.277	22.735	15.879	198.864	22.433	15.857
7	1	11	241.881	42.706	24.66	139.866	47.775	25.53	159.801	46.429	25.401
7	2	11	252.615	35.148	22.202	192.488	41.486	23.165	188.21	37.704	22.781
7	3	11	239.056	23.316	17.119	182.884	22.532	15.866	186.273	23.882	17.375
7	1	12	198.46	37.672	21.926	158.348	39.614	22.628	210.163	39.396	22.66
7	2	12	320.571	34.124	21.291	175.458	40.764	22.358	204.029	36.288	21.366
7	3	12	235.182	24.212	17.254	188.21	22.841	16.77	196.604	21.869	16.041
7	1	13	231.954	36.649	22.074	152.537	40.395	22.827	161.738	41.713	22.904
7	2	13	300.394	33.258	20.027	165.128	38.728	20.858	196.604	34.754	20.552
7	3	13	207.499	20.159	15.94	218.556	20.127	15.958	183.045	24.225	17.629
7	1	14	230.582	34.002	21.637	137.284	37.257	23.215	170.455	37.295	22.567
7	2	14	284.172	35.361	21.86	175.216	41.558	22.651	186.596	37.85	22.303
7	3	14	303.541	23.487	16.364	212.826	24.952	16.932	183.045	24.373	16.575
7	1	15	226.224	37.137	21.222	157.057	40.696	21.623	162.384	39.804	21.22
7	2	15	316.858	32.912	19.897	199.59	37.71	20.108	175.62	37.68	20.358
7	3	15	308.061	23.526	16.389	207.015	25.414	16.827	245.351	22.578	16.09
7	1	16	210.889	37.568	22.179	139.705	41.826	22.761	183.045	40.713	22.89
7	2	16	289.095	32.702	20.095	179.01	37.61	20.536	229.371	33.238	19.363
7	3	16	322.669	27.093	18.035	163.352	31.911	18.494	209.194	29.729	18.51
7	1	17	173.683	33.384	19.646	138.656	34.136	19.525	123.644	33.297	19.124
7	2	17	280.378	29.034	18.438	134.782	30.828	18.908	167.872	28.956	17.834
7	3	17	286.351	29.216	19.645	136.235	36.023	20.852	184.821	34.293	20.997
7	1	18	218.314	32.462	19.426	154.394	33.109	19.447	154.959	32.868	19.809
7	2	18	218.072	21.577	14.983	179.817	21.563	14.847	159.317	21.897	14.894
7	3	18	219.444	15.839	13.387	152.053	15.03	12.751	140.754	15.929	12.962
8	1	1	197.33	118.107	51.638	112.264	141.225	48.443	105.243	143.949	47.994
8	2	1	224.206	100.048	45.454	126.065	117.306	45.635	113.636	116.13	44.842
8	3	1	225.578	46.085	27.729	108.875	53.347	28.955	123.321	48.869	28.252
8	1	2	221.785	100.104	44.597	141.238	116.704	42.54	113.959	121.586	42.939
8	2	2	253.018	97.599	46.466	139.866	120.44	44.125	154.959	113.66	46.034
8	3	2	317.746	32.828	23.883	134.62	57.743	29.118	164.966	57.605	28.867
8	1	3	195.312	78.214	33.615	120.9	85.324	34.161	143.66	83.723	34.046
8	2	3	217.588	61.759	29.069	115.089	68.701	31.704	143.66	66.771	30.716
8	3	3	188.775	42.657	21.388	135.589	39.024	20.651	144.305	36.272	20.002
8	1	4	164.321	72.774	33.472	125.743	76.066	33.841	149.471	74.013	33.092
8	2	4	206.854	57.652	30.311	142.691	64.835	31.351	194.344	59.437	30.332
8	3	4	184.094	33.581	19.273	141.481	35.185	19.774	170.132	35.259	19.759
8	1	5	155.846	72.248	35.494	109.359	75.7	38.124	131.231	72.907	36.996
8	2	5	146.646	45.581	21.866	128.487	45.923	22.019	164.966	43.815	21.667
8	3	5	171.907	33.763	18.676	137.284	31.65	17.492	164.966	32.875	18.012
8	1	6	166.581	43.811	22.469	114.524	45.772	22.41	114.605	44.646	22.379
8	2	6	169.567	37.823	19.565	114.201	41.055	20.291	154.636	39.019	20.194
8	3	6	208.145	27.775	17.148	115.17	30.446	17.762	154.636	30.025	17.762
8	1	7	146.484	44.237	20.866	128.002	42.421	20.438	118.479	42.154	20.545
8	2	7	196.039	34.255	18.772	131.15	36.913	19.718	165.289	34.729	19.254
8	3	7	223.56	29.795	17.545	136.235	29.908	17.589	154.636	28.535	17.256
8	1	8	201.446	39.138	20.142	106.776	40.831	20.683	154.232	39.039	20.421
8	2	8	200.074	31.591	18.552	149.067	32.775	19.137	170.132	32.87	18.877
8	3	8	210.243	26.703	16.653	183.126	26.762	15.916	194.344	27.301	16.387
8	1	9	108.875	42.402	20.66	93.056	39.701	20.327	168.195	38.608	19.523
8	2	9	139.624	32.849	17.297	112.91	32.646	17.301	203.06	32.024	17.607
8	3	9	212.019	27.182	16.233	138.736	25.719	16.664	210.486	29.114	17.65
8	1	10	158.268	40.418	20.43	132.522	38.832	20.028	164.644	37.932	19.822
8	2	10	153.102	32.284	17.999	167.872	30.876	17.198	175.62	31.44	17.481
8	3	10	139.947	26.946	16.089	199.671	27.277	16.507	177.88	30.771	17.77
8	1	11	147.372	36.004	19.168	146.726	33.72	18.225	170.051	34.056	18.087
8	2	11	140.593	30.467	17.576	177.88	28.298	16.881	190.47	29.106	17.036
8	3	11	167.71	25.18	15.994	166.823	24.686	15.294	209.194	24.392	15.486
8	1	12	79.093	41.382	21.087	139.463	36.92	18.883	129.778	36.818	19.145
8	2	12	120.335	31.97	17.571	166.177	30.515	16.96	190.47	31.056	17.041
8	3	12	161.415	29.288	17.305	149.228	27.458	17.016	230.824	30.043	18.258
8	1	13	87.084	41.101	20.259	95.396	37.213	19.234	139.14	37.427	19.446
8	2	13	132.683	32.137	17.465	151.811	31.873	17.711	195.635	31.599	17.483
8	3	13	127.841	29.456	17.254	135.67	29.204	17.587	250.194	29.337	17.82
8	1	14	84.824	42.697	21.065	109.682	40.884	20.56	146.162	40.107	20.168
8	2	14	134.298	33.547	18.253	119.932	34.059	18.166	183.045	33.677	18.133
8	3	14	170.939	29.813	17.616	178.283	28.866	18	229.533	30.528	18.17
8	1	15	119.286	47.055	22.405	119.447	43.098	21.192	124.613	41.508	21.249
8	2	15	134.136	39.507	20.003	166.096	36.709	19.53	143.982	37.101	19.323
8	3	15	123.967	31.641	18.549	160.931	29.281	17.365	196.604	30.96	18.191
8	1	16	128.89	49.776	23.133	102.176	45.983	21.574	142.853	46.077	21.487
8	2	16	173.521	38.984	21.162	171.988	38.44	20.606	175.62	38.399	20.33
8	3	16	221.462	30.952	18.395	193.376	30.904	17.909	172.392	32.973	18.868
8	1	17	148.421	51.498	23.425	119.77	46.014	20.977	144.144	45.786	21.042
8	2	17	181.592	42.887	20.997	118.075	40.242	20.344	156.573	38.236	20.243
8	3	17	137.284	32.41	18.171	149.067	29.995	18.139	218.556	30.867	18.33
8	1	18	147.049	47.898	22.499	113.556	44.357	21.246	129.455	43.918	20.937
8	2	18	183.448	39.301	20.611	138.736	39.043	20.352	138.494	38.302	20.442
8	3	18	282.961	31.41	17.992	166.823	29.659	17.293	165.289	30.557	17.419
9	1	1	176.427	36.423	20.414	123.241	41.086	21.221	91.684	39.213	20.618
9	2	1	221.22	25.76	16.574	108.471	28.525	17.628	143.982	26.079	16.991
9	3	1	388.446	16.796	13.792	181.269	16.608	13.533	183.045	17.556	13.875
9	1	2	160.366	35.907	20.276	128.325	38.316	19.9	109.762	38.081	19.768
9	2	2	254.31	23.228	15.304	118.56	25.661	15.69	154.959	23.356	15.046
9	3	2	325.333	17.435	14.262	138.171	19.252	15.051	154.313	18.619	14.637
9	1	3	130.181	34.813	19.174	133.49	34.742	19.45	118.479	35.743	20.45
9	2	3	171.584	25.353	16.286	151.488	22.968	15.895	119.447	23.209	15.75
9	3	3	236.635	19.193	14.661	165.128	22.343	16.086	172.392	17.824	14.397
9	1	4	242.849	30.834	18.46	163.756	31.615	18.737	114.605	32.77	19.058
9	2	4	274.083	21.015	15.087	190.874	20.357	15.132	104.274	20.757	15.223
9	3	4	336.874	17.245	14.012	229.613	18.163	14.21	130.424	16.527	13.846
9	1	5	169.89	31.993	18.396	118.398	31.169	18.115	143.014	31.322	18.203
9	2	5	168.921	22.814	15.444	116.945	22.595	15.392	143.66	22.654	15.41
9	3	5	275.536	18.839	14.963	191.116	19.492	15.434	154.959	18.661	14.715
9	1	6	147.695	30.489	18.846	160.285	31.788	19.141	154.636	30.665	18.975
9	2	6	151.327	20.19	14.376	158.429	20.878	14.885	160.124	20.594	14.512
9	3	6	257.135	16.344	13.388	160.85	18.68	14.979	164.966	16.252	13.379
9	1	7	120.739	32.11	19.411	135.024	34.792	20.025	153.022	30.405	18.227
9	2	7	158.348	20.538	14.82	157.057	21.162	15.134	183.045	20.851	14.839
9	3	7	211.05	15.639	12.768	205.482	17.326	14.279	194.344	16.06	13.032
9	1	8	125.985	35.669	20.377	151.165	35.443	20.54	138.817	33.237	19.442
9	2	8	145.435	21.471	15.481	157.461	21.195	15.47	167.549	20.389	14.809
9	3	8	223.722	15.35	13.055	171.584	17.104	13.636	207.903	15.944	13.094
9	1	9	149.228	37.828	21.253	135.185	39.928	21.657	149.793	34.303	20.139
9	2	9	142.288	23.889	15.787	132.845	22.108	15.737	170.455	20.987	14.891
9	3	9	158.51	15.759	13.677	199.994	17.059	13.91	190.47	15.253	13.201
9	1	10	175.055	41.935	23.333	113.071	44.246	24.577	146.565	37.193	21.063
9	2	10	151.73	22.686	16.344	136.799	23.828	16.621	190.47	21.75	15.388
9	3	10	230.34	15.272	12.924	251.969	15.545	13.386	177.557	15.646	13.124
9	1	11	155.362	44.895	22.989	138.01	43.444	23.257	188.21	39.815	22.508
9	2	11	125.904	21.603	15.097	159.317	21.66	14.801	195.635	21.345	14.694
9	3	11	247.45	19.445	14.997	166.823	15.831	13.329	188.21	15.933	13.147
9	1	12	159.478	64.904	22.577	118.721	47.063	25.603	128.809	40.702	22.226
9	2	12	152.618	48.185	14.721	159.963	24.454	16.68	188.21	23.54	15.342
9	3	12	170.697	32.888	8.022	190.954	17.354	14.338	209.194	16.551	13.324
9	1	13	165.935	43.433	23.572	120.497	53.317	27.324	172.392	41.873	24.48
9	2	13	166.016	20.871	14.861	149.955	24.075	16.116	209.194	22.534	15.133
9	3	13	321.055	16.027	13.399	166.903	15.799	13.471	209.194	16.385	13.592
9	1	14	132.925	47.152	25.857	112.426	54.256	26.208	123.321	47.207	24.774
9	2	14	138.898	24.524	16.945	150.278	22.195	16.662	170.455	23.331	16.694
9	3	14	250.839	17.13	13.938	237.765	15.849	13.277	177.557	15.6	13.076
9	1	15	130.666	101.27	44.681	84.743	99.771	37.395	167.549	91.319	37.966
9	2	15	96.93	41.778	26.173	94.024	43.982	25.746	215.328	43.055	25.082
9	3	15	103.629	26.239	16.123	134.055	27.186	17.015	189.179	27.358	17.689
9	1	16	81.999	70.413	33.208	117.672	64.569	30.997	105.243	51.919	25.398
9	2	16	120.254	29.845	18.838	136.235	28.566	17.859	164.966	26.841	17.693
9	3	16	192.246	17.648	14.22	167.388	17.032	13.638	216.619	16.961	13.828
9	1	17	105.888	64.556	28.926	141.158	53.68	26.486	149.148	55.049	25.905
9	2	17	123.644	27.794	18.854	151.246	25.132	17.544	164.966	26.378	16.874
9	3	17	188.775	17.245	13.716	223.479	17.123	13.309	177.557	16.624	13.417
9	1	18	146.565	67.514	30.115	113.475	70.366	30.989	140.754	58.56	27.33
9	2	18	168.598	27.065	18.09	143.014	26.716	17.83	124.935	26.981	18.156
9	3	18	179.01	17.029	13.737	203.706	17.315	13.383	186.596	16.506	13.446
